# Paternal starvation affects metabolic gene expression during zebrafish offspring development and life-long fitness

**DOI:** 10.1101/2023.09.22.557632

**Authors:** Ada Jimenez-Gonzalez, Federico Ansaloni, Constance Nebendahl, Ghazal Alavioon, David Murray, Weronika Robak, Remo Sanges, Ferenc Müller, Simone Immler

**Affiliations:** Institute of Cancer and Genomic Sciences, College of Medical and Dental Sciences, University of Birmingham, Vincent Drive, Edgbaston, B15 2TT, Birmingham, UK; Department of Evolutionary Biology, Uppsala University, Uppsala, Sweden; Central RNA Laboratory, Istituto Italiano di Tecnologia (IIT), Genova, Italy; Area of Neuroscience, Scuola Internazionale Superiore di Studi Avanzati (SISSA), Trieste, Italy; School of Biological Sciences, University of East Anglia, Norwich, United Kingdom; Centre for Environment, Fisheries, and Aquaculture Science, Pakefield Road, Lowestoft, NR33 0HT, UK

**Keywords:** starvation, paternal, non-genetic, development, transcriptome

## Abstract

Dietary restriction is a putative key to a healthier and longer life, but these benefits may come at a trade-off with reproductive fitness and may affect the following generation(s). The potential inter- and transgenerational effects of starvation are particularly poorly understood in vertebrates when they originate from the paternal line. We utilised the externally fertilising zebrafish amenable to a split-egg clutch design to explore the male-specific effects of starvation on fertility and fitness of offspring independently of maternal contribution. Eighteen days of fasting resulted in reduced fertility in exposed males. While average offspring survival was not affected, we detected higher larval growth in offspring from starved males and increased malformation rates at 24 hours post fertilisation in the F2 embryos produced by the offspring of the starved males. The transcriptome analysis of embryos from starved and fed fathers revealed robust and reproducible induction of muscle composition genes and a contrasting repressive effect on lipid metabolism and lysosome genes. A large proportion of these genes showed enrichment in the yolk syncytial layer suggesting gene regulatory responses associated with metabolism of nutrients through paternal impact on extra embryonic tissues which are loaded with maternally deposited factors. We compared the embryo transcriptome to adult transcriptome datasets and demonstrated comparable repressive effects on metabolism-associated genes. These similarities suggest a physiologically relevant, directed and potentially adaptive response transmitted by the father, independently from the offspring’s nutritional state, which was defined by the mother.
