## Supplementary Table 6 for "Paternal starvation affects metabolic gene expression during zebrafish offspring development and life-long fitness"

### Sheet: Sheet1
gene	logFC	FDR	Gene.name	Gene.description	Chromosome.scaffold.name	Gene.start..bp.	Gene.end..bp.	1F	1S	2F	2S	3F	3S	4F	4S	5F	5S	6F	6S	type	Yolk-YSL expression
ENSDARG00000053405	-2.23525	0.0248017	sord	sorbitol dehydrogenase [Source:ZFIN;Acc:ZDB-GENE-040426-1231]	7	30923283	30926030	1.71358	1.4464	4.21704	1.88639	11.2297	4.6959	1.02913	2.10259	6.813	0.284056	6.7868	0.330102	Downreg.
ENSDARG00000027992	-2.21429	0.022452	hao2	hydroxyacid oxidase 2 (long chain) [Source:ZFIN;Acc:ZDB-GENE-040426-1239]	9	21146862	21164617	7.1399	1.92854	9.33772	1.57199	2.62027	3.81541	2.05825	1.40173	9.47895	0.284056	3.80061	0.330102	Downreg.	YSL
ENSDARG00000062788	-2.2126	0.0854215	irg1l	immunoresponsive gene 1, like [Source:ZFIN;Acc:ZDB-GENE-061103-301]	14	11427052	11430610	3.14156	0	11.7475	2.51519	7.11215	4.10891	0.686083	0.700863	1.18487	1.13622	1.9003	0.990306	Downreg.
ENSDARG00000074656	-2.20649	6.03238e-17	ctss2.1	cathepsin S, ortholog2, tandem duplicate 1 [Source:ZFIN;Acc:ZDB-GENE-050522-559]	16	29509133	29513434	12.8518	4.82135	93.9797	25.7807	131.013	19.6641	10.2913	14.2509	37.3234	8.80573	21.4463	3.30102	Downreg.
ENSDARG00000010047	-2.05233	0.0266451	neu3.2	sialidase 3 (membrane sialidase), tandem duplicate 2 [Source:ZFIN;Acc:ZDB-GENE-040801-262]	21	21796663	21799292	1.99917	0	7.53042	3.77279	6.36351	9.97878	1.37217	3.73794	5.33191	0.852167	5.42944	0.660204	Downreg.
ENSDARG00000008886	-1.78321	0.00233398	msx1b	muscle segment homeobox 1b [Source:ZFIN;Acc:ZDB-GENE-980526-26]	1	49352900	49355313	9.13907	3.13388	6.62677	1.88639	16.0959	6.16336	7.88996	2.56983	16.5882	2.5565	11.1303	1.65051	Downreg.
ENSDARG00000017687	-1.71878	0.00400404	dnajc5gb	DnaJ (Hsp40) homolog, subfamily C, member 5 gamma b [Source:ZFIN;Acc:ZDB-GENE-040426-1238]	17	6490089	6514962	9.42467	7.71415	9.33772	1.2576	19.4648	5.57638	4.80258	0.233621	9.77517	10.226	13.0307	0.990306	Downreg.
ENSDARG00000011925	-1.70082	1.81304e-06	spns1	spinster homolog 1 (Drosophila) [Source:ZFIN;Acc:ZDB-GENE-020228-1]	3	15455319	15475080	19.7061	4.82135	12.9523	7.54557	60.2662	14.6747	10.6343	6.30777	22.8087	21.3042	23.8895	1.98061	Downreg.	YSL
ENSDARG00000110836	-1.66882	0.0230009	tmem14ca	transmembrane protein 14Ca [Source:ZFIN;Acc:ZDB-GENE-060825-156]	24	8736497	8741830	1.99917	0.482135	8.73529	4.08718	26.9513	2.64144	6.86083	1.40173	8.5903	4.26084	6.51533	0.990306	Downreg.
ENSDARG00000093936	-1.64575	0.083223	si:dkeyp-1h4.6	si:dkeyp-1h4.6 [Source:ZFIN;Acc:ZDB-GENE-060503-841]	18	7591381	7593581	2.57036	0.241067	14.1572	13.8335	5.61486	3.52192	3.43042	4.4388	8.88652	0	7.60121	0	Downreg.
ENSDARG00000003167	-1.56	0.0481455	mlst8	MTOR associated protein, LST8 homolog (S. cerevisiae) [Source:ZFIN;Acc:ZDB-GENE-030131-6176]	12	18542954	18571563	7.1399	0.241067	5.12069	2.20079	8.60945	7.33734	6.17475	3.50431	11.5525	3.97678	10.0445	2.64082	Downreg.
ENSDARG00000101160	-1.52807	0.000445861	apoa4a	apolipoprotein A-IV a [Source:ZFIN;Acc:ZDB-GENE-050417-469]	19	10845953	10850834	11.4238	1.92854	43.074	6.91677	39.6783	5.28288	8.91908	5.84052	12.1449	6.24923	7.05827	7.92245	Downreg.	YSL
ENSDARG00000056995	-1.52247	0.0706499	snai1a	snail family zinc finger 1a [Source:ZFIN;Acc:ZDB-GENE-990415-255]	11	25251495	25257595	4.56954	1.68747	9.03651	1.2576	15.3473	3.22843	3.43042	2.56983	10.6638	2.5565	5.42944	5.94184	Downreg.
ENSDARG00000101628	-1.51903	0.0493053	ascl1b	achaete-scute family bHLH transcription factor 1b [Source:ZFIN;Acc:ZDB-GENE-980526-174]	7	49715750	49717195	8.56788	1.68747	5.12069	1.2576	5.61486	7.33734	6.51779	1.63535	12.7373	10.226	13.5736	0.660204	Downreg.
ENSDARG00000098171	-1.51329	0.0683499	zgc:162193	zgc:162193 [Source:ZFIN;Acc:ZDB-GENE-030131-2035]	15	14203675	14212777	1.71358	0.964269	8.13286	0.628798	17.2189	8.8048	6.51779	4.90604	7.70165	4.82895	7.05827	1.32041	Downreg.
ENSDARG00000054191	-1.47454	0.0586468	pgk1	phosphoglycerate kinase 1 [Source:ZFIN;Acc:ZDB-GENE-040426-2711]	21	37445871	37463555	4.56954	4.82135	4.81947	0.628798	10.8554	5.86987	1.02913	3.50431	12.4411	3.69272	14.6595	5.94184	Downreg.
ENSDARG00000089924	-1.43996	0.0145994	aldh2.1	aldehyde dehydrogenase 2 family member, tandem duplicate 1 [Source:ZFIN;Acc:ZDB-GENE-040426-1262]	5	69574677	69595487	7.1399	5.78562	13.2535	5.03038	25.0797	6.75035	4.80258	3.97156	8.5903	2.27245	13.3021	4.95153	Downreg.
ENSDARG00000061023	-1.43656	0.0493053	si:dkey-72l14.4	si:dkey-72l14.4 [Source:ZFIN;Acc:ZDB-GENE-060531-151]	8	25959940	25971552	13.7086	4.58028	5.72312	1.2576	11.9784	8.51131	6.17475	4.4388	7.10921	5.113	10.0445	0.990306	Downreg.
ENSDARG00000088967	-1.42835	0.000339181	wnk4b	WNK lysine deficient protein kinase 4b [Source:ZFIN;Acc:ZDB-GENE-131120-119]	3	22432069	22551356	7.99669	4.82135	51.5081	32.3831	50.5337	9.68528	3.43042	7.70949	16.5882	8.23762	5.97238	1.98061	Downreg.
ENSDARG00000079727	-1.41831	1.78264e-05	selenop2	selenoprotein P2 [Source:ZFIN;Acc:ZDB-GENE-030311-2]	2	27394798	27401105	18.8493	6.74988	57.5324	18.8639	56.5229	17.0226	10.6343	13.55	21.6239	9.65789	13.3021	6.60204	Downreg.	YSL
ENSDARG00000037410	-1.39706	0.00515278	med28	mediator complex subunit 28 [Source:ZFIN;Acc:ZDB-GENE-041121-4]	1	21309386	21312596	11.1382	2.65174	7.22921	6.28798	20.2135	25.2404	8.57604	3.50431	17.1806	11.9303	11.6733	3.30102	Downreg.
ENSDARG00000067979	-1.37429	0.0396181	gtf3c5	general transcription factor IIIC, polypeptide 5 [Source:ZFIN;Acc:ZDB-GENE-060810-66]	21	11367253	11383108	13.423	3.13388	3.31339	3.77279	14.2243	14.3812	6.51779	3.50431	10.96	4.82895	10.8589	2.97092	Downreg.
ENSDARG00000014047	-1.34661	0.00124562	cldn7b	claudin 7b [Source:ZFIN;Acc:ZDB-GENE-001103-5]	10	22144768	22150419	8.85348	0.723202	28.0132	6.28798	48.2878	6.45686	21.2686	2.10259	18.0693	13.6347	14.388	9.90306	Downreg.
ENSDARG00000040432	-1.34237	0.022452	klf2b	Kruppel-like factor 2b [Source:ZFIN;Acc:ZDB-GENE-011109-2]	2	55665095	55673225	15.1366	1.92854	6.32555	2.20079	13.4757	12.6202	11.6634	4.4388	10.0714	5.68111	20.6319	6.60204	Downreg.
ENSDARG00000077403	-1.33856	0.00290143	col8a1a	collagen, type VIII, alpha 1a [Source:ZFIN;Acc:ZDB-GENE-070912-274]	9	30090656	30102778	19.9917	12.7766	44.2789	11.004	7.11215	11.4462	6.51779	3.03707	19.5503	1.98839	13.8451	9.90306	Downreg.
ENSDARG00000035719	-1.31794	0.087589	arl5c	ADP-ribosylation factor-like 5C [Source:ZFIN;Acc:ZDB-GENE-040426-1866]	3	16134376	16142057	11.995	1.4464	15.0608	4.08718	8.98377	4.6959	3.08738	3.27069	8.29408	7.10139	9.23005	4.95153	Downreg.	YSL
ENSDARG00000056583	-1.31623	0.000203712	ndufs6	NADH:ubiquinone oxidoreductase subunit S6 [Source:ZFIN;Acc:ZDB-GENE-040912-86]	19	28281201	28283877	25.9892	3.37494	19.5791	17.9207	56.8972	19.9576	15.0938	11.681	24.2898	26.7012	30.9478	5.94184	Downreg.
ENSDARG00000019763	-1.31091	1.12848e-06	acp5a	acid phosphatase 5a, tartrate resistant [Source:ZFIN;Acc:ZDB-GENE-040426-2864]	6	8355122	8362516	29.1308	12.5355	87.9553	43.7014	128.393	31.9908	31.9029	22.8949	37.3234	15.055	26.3328	11.2235	Downreg.	YSL
ENSDARG00000033616	-1.29661	0.0914757	selenon	selenoprotein N [Source:ZFIN;Acc:ZDB-GENE-030327-7]	17	24687338	24695198	7.4255	5.78562	6.62677	3.14399	19.4648	8.51131	4.45954	3.73794	8.5903	3.69272	8.41563	2.64082	Downreg.
ENSDARG00000044073	-1.25666	0.000568334	fuca2	alpha-L-fucosidase 2 [Source:ZFIN;Acc:ZDB-GENE-040822-39]	17	6438051	6451801	16.8502	4.33921	42.1704	8.80317	50.9081	16.4356	16.466	6.07414	39.1007	24.1447	9.50152	14.1944	Downreg.	YSL
ENSDARG00000011166	-1.24592	0.0670452	cahz	carbonic anhydrase [Source:ZFIN;Acc:ZDB-GENE-980526-39]	2	29477383	29485408	7.4255	1.92854	3.31339	3.77279	11.2297	13.5007	7.88996	1.40173	16.2919	11.0782	19.2745	4.29133	Downreg.
ENSDARG00000100097	-1.22687	0.0947728	mafgb	v-maf avian musculoaponeurotic fibrosarcoma oncogene homolog Gb [Source:ZFIN;Acc:ZDB-GENE-040426-2403]	11	45299447	45328509	11.1382	2.16961	6.62677	3.77279	4.49189	13.7942	4.45954	3.27069	11.2563	5.68111	15.2024	8.58265	Downreg.
ENSDARG00000033367	-1.20638	0.0566028	rrm2b	ribonucleotide reductase M2 b [Source:ZFIN;Acc:ZDB-GENE-030616-614]	19	32916372	32928486	8.85348	1.92854	16.2657	5.34478	11.9784	12.3267	9.26213	9.57846	17.1806	11.3622	7.87269	0.660204	Downreg.
ENSDARG00000089750	-1.16828	4.50726e-07	si:dkey-26g8.5	si:dkey-26g8.5 [Source:ZFIN;Acc:ZDB-GENE-121214-19]	12	16919411	16923162	99.3874	62.9186	211.755	94.0053	473.145	77.4823	64.8349	61.6759	76.7203	69.3096	95.2866	55.4571	Downreg.
ENSDARG00000090912	-1.15199	1.63121e-06	npc2	Niemann-Pick disease, type C2 [Source:ZFIN;Acc:ZDB-GENE-021206-13]	17	43030317	43031828	49.1225	47.2492	150.006	71.9973	270.636	69.2645	39.7928	75.6932	100.418	58.2314	76.8266	20.1362	Downreg.	YSL
ENSDARG00000093569	-1.13385	0.0387967	bckdhbl	branched chain keto acid dehydrogenase E1 subunit beta, like [Source:ZFIN;Acc:ZDB-GENE-060830-1]	3	16240984	16289826	8.28228	6.74988	30.1217	10.3752	28.4486	9.0983	9.26213	7.70949	12.7373	3.40867	8.6871	4.95153	Downreg.
ENSDARG00000055120	-1.11757	3.7284e-07	ctsba	cathepsin Ba [Source:ZFIN;Acc:ZDB-GENE-040426-2650]	17	32622931	32631514	183.353	113.061	239.769	174.806	494.856	193.119	86.4465	141.107	293.255	192.874	205.504	59.4184	Downreg.	YSL
ENSDARG00000039913	-1.11691	0.0566028	tmem147	transmembrane protein 147 [Source:ZFIN;Acc:ZDB-GENE-040718-187]	16	45019449	45042236	6.8543	3.61601	16.5669	11.9472	22.4594	7.63083	9.26213	2.33621	18.0693	11.0782	15.4739	3.96122	Downreg.
ENSDARG00000020866	-1.07686	0.00802348	apoa4b.2	apolipoprotein A-IV b, tandem duplicate 2 [Source:ZFIN;Acc:ZDB-GENE-030131-3143]	16	23947196	23948538	29.9876	20.7318	33.1339	16.9775	43.0473	6.16336	7.88996	6.30777	13.9222	9.37384	21.9892	11.2235	Downreg.	YSL
ENSDARG00000040443	-1.07358	0.0284708	polr2i	polymerase (RNA) II (DNA directed) polypeptide I [Source:ZFIN;Acc:ZDB-GENE-041010-106]	18	40909821	40913301	9.42467	0.964269	17.1694	10.0608	31.0689	17.9031	19.2103	4.67242	16.8844	13.0666	21.4463	11.8837	Downreg.
ENSDARG00000013561	-1.07026	0.0136081	pgm1	phosphoglucomutase 1 [Source:ZFIN;Acc:ZDB-GENE-040426-1245]	6	32010183	32025225	11.995	5.30348	27.712	18.8639	43.4216	20.5445	12.6925	10.0457	18.3655	26.7012	21.1748	3.30102	Downreg.	YSL
ENSDARG00000044751	-1.06983	0.0039223	ddt	D-dopachrome tautomerase [Source:ZFIN;Acc:ZDB-GENE-040625-160]	21	15709061	15711765	11.4238	16.1515	35.8448	15.7199	56.8972	24.36	15.7799	10.7466	30.2142	17.0433	24.9754	8.25255	Downreg.
ENSDARG00000075621	-1.05965	0.0471054	birc5a	baculoviral IAP repeat containing 5a [Source:ZFIN;Acc:ZDB-GENE-030826-1]	12	34429702	34435604	13.423	2.89281	13.856	7.54557	34.0635	15.2617	11.6634	4.90604	16.5882	16.7593	11.9448	9.57296	Downreg.
ENSDARG00000089507	-1.05106	0.0996741	ugt1b5	UDP glucuronosyltransferase 1 family, polypeptide B5 [Source:ZFIN;Acc:ZDB-GENE-080227-14]	11	30303785	30330015	14.5654	7.23202	9.94016	7.85997	18.7162	12.0332	6.86083	9.57846	20.439	7.10139	8.41563	2.31071	Downreg.
ENSDARG00000025338	-1.04968	0.0663389	hagh	hydroxyacylglutathione hydrolase [Source:ZFIN;Acc:ZDB-GENE-030131-8921]	3	18774511	18792534	10.5671	2.65174	22.8925	10.6896	27.3256	8.21782	4.45954	10.5129	13.9222	11.0782	11.4018	7.26224	Downreg.
ENSDARG00000101200	-1.04189	0.022452	zgc:112964	zgc:112964 [Source:ZFIN;Acc:ZDB-GENE-050306-47]	12	43669294	43685802	16.5646	15.4283	12.9523	10.0608	44.9189	24.9469	8.233	17.9888	20.7352	9.37384	14.931	3.63112	Downreg.
ENSDARG00000036820	-1.04162	0.0396443	mgll	monoglyceride lipase [Source:ZFIN;Acc:ZDB-GENE-031006-9]	8	26292560	26326501	21.7053	19.5265	12.3499	5.34478	25.8284	14.6747	10.6343	8.8776	17.1806	11.3622	20.3604	3.30102	Downreg.
ENSDARG00000036876	-1.03374	0.00205122	zgc:153284	zgc:153284 [Source:ZFIN;Acc:ZDB-GENE-060825-317]	23	31426493	31436524	31.13	7.71415	20.784	22.0079	81.2283	20.251	28.8155	15.419	37.3234	22.4404	32.3052	14.1944	Downreg.
ENSDARG00000008637	-1.03105	0.000490141	mttp	microsomal triglyceride transfer protein [Source:ZFIN;Acc:ZDB-GENE-040419-2]	1	12105901	12126625	33.4147	15.6694	67.7738	62.8798	85.7202	40.5021	20.2395	32.0061	47.3948	28.6896	37.1917	9.90306	Downreg.	YSL
ENSDARG00000099389	-0.982074	0.0138283	cdo1	cysteine dioxygenase, type I [Source:ZFIN;Acc:ZDB-GENE-040426-1704]	KN149707.2	4029	7435	17.707	8.91949	43.3752	42.1294	45.2932	20.838	14.4078	12.1483	32.8801	10.7941	13.3021	8.25255	Downreg.	YSL
ENSDARG00000056314	-0.970316	0.00422197	a2ml	alpha-2-macroglobulin-like [Source:ZFIN;Acc:ZDB-GENE-090212-1]	15	21113965	21132480	27.7028	8.67842	47.2911	39.6143	60.6405	29.0559	24.0129	31.0716	33.7688	17.0433	24.9754	7.26224	Downreg.	Yolk and YSL
ENSDARG00000099766	-0.956331	7.55181e-05	myl12.1	myosin, light chain 12, genome duplicate 1 [Source:ZFIN;Acc:ZDB-GENE-030131-4918]	7	71764665	71772711	105.671	55.2044	133.138	61.3078	311.812	87.461	106	72.4225	158.476	165.32	148.767	55.7872	Downreg.
ENSDARG00000098803	-0.955814	0.0307948	cyp2aa4	cytochrome P450, family 2, subfamily AA, polypeptide 4 [Source:ZFIN;Acc:ZDB-GENE-040625-72]	23	42362337	42372651	19.1349	10.607	34.0375	23.8943	28.4486	15.5552	10.6343	10.0457	25.7709	8.23762	21.1748	13.5342	Downreg.
ENSDARG00000101324	-0.93993	1.81304e-06	apoa1b	apolipoprotein A-Ib [Source:ZFIN;Acc:ZDB-GENE-050302-172]	15	102925	108414	644.019	377.27	1827.78	1496.85	2305.09	869.034	568.42	689.883	1342.46	737.409	672.707	326.471	Downreg.	YSL
ENSDARG00000095556	-0.935371	0.000812287	CR318588.4		18	7566007	7567957	105.956	35.4369	34.9412	51.5614	89.0891	118.571	40.1359	28.2681	90.05	103.964	113.475	40.6025	Downreg.
ENSDARG00000053058	-0.926777	1.30826e-05	rps11	ribosomal protein S11 [Source:ZFIN;Acc:ZDB-GENE-040426-2701]	3	37787229	37789244	415.257	128.73	517.189	310.312	1011.42	394.162	489.521	202.783	561.035	579.19	618.413	282.897	Downreg.
ENSDARG00000044684	-0.911953	0.0324372	rbp4l	retinol binding protein 4, like [Source:ZFIN;Acc:ZDB-GENE-030131-7591]	21	20338613	20342096	20.5629	10.3659	43.9777	19.4927	44.5445	14.9682	16.809	9.34484	21.6239	18.4636	19.8175	12.2138	Downreg.	YSL
ENSDARG00000040298	-0.909858	0.000258994	apoa4b.1	apolipoprotein A-IV b, tandem duplicate 1 [Source:ZFIN;Acc:ZDB-GENE-030131-1263]	16	23913943	23916263	77.1109	53.2759	205.731	90.8613	305.074	67.21	76.1553	87.8415	138.926	94.8746	95.0152	53.4765	Downreg.	YSL
ENSDARG00000074967	-0.89145	0.0996741	zgc:162698	zgc:162698 [Source:ZFIN;Acc:ZDB-GENE-041111-185]	15	29092527	29114467	21.9909	13.4998	19.2779	18.8639	33.3148	11.1528	6.86083	6.77501	17.773	5.96517	18.1886	19.476	Downreg.
ENSDARG00000089806	-0.888286	0.00107846	si:dkey-239j18.3	si:dkey-239j18.3 [Source:ZFIN;Acc:ZDB-GENE-121214-39]	12	16634442	16636627	82.5372	30.6155	135.548	93.3765	290.85	59.5792	50.4271	46.2569	80.8673	101.124	54.0229	55.127	Downreg.
ENSDARG00000092170	-0.879651	1.214e-05	apoc1	apolipoprotein C-I [Source:ZFIN;Acc:ZDB-GENE-030131-1074]	16	23972126	23973721	1182.65	1114.21	1816.94	1657.83	3180.63	1559.92	711.125	1253.14	2035.61	1275.41	1473.01	407.676	Downreg.
ENSDARG00000093549	-0.874759	0.000258994	selenop	selenoprotein P [Source:ZFIN;Acc:ZDB-GENE-030311-1]	8	31435452	31443334	226.763	128.248	154.825	190.211	378.442	265.025	71.0096	181.991	304.808	173.558	226.951	100.021	Downreg.	Yolk and YSL
ENSDARG00000020741	-0.873283	0.0167905	fga	fibrinogen alpha chain [Source:ZFIN;Acc:ZDB-GENE-031010-21]	1	10063501	10071539	39.9834	21.6961	29.218	22.3223	67.3783	31.9908	16.123	27.5673	38.212	20.168	22.8036	14.1944	Downreg.	YSL
ENSDARG00000092364	-0.872795	0.0493533	si:ch211-218c6.8	si:ch211-218c6.8 [Source:ZFIN;Acc:ZDB-GENE-050419-103]	18	16986495	16989717	15.4222	3.37494	30.7241	20.7503	58.7689	13.7942	29.8446	5.13966	22.2163	18.7477	22.2607	16.8352	Downreg.
ENSDARG00000100366	-0.871651	0.00694555	si:dkey-102m7.3	si:dkey-102m7.3 [Source:ZFIN;Acc:ZDB-GENE-091204-389]	14	14836468	14838541	27.7028	6.50882	54.5203	43.0726	112.297	40.7956	67.2362	11.9147	23.6974	24.1447	60.2668	28.7189	Downreg.
ENSDARG00000057456	-0.871117	0.056186	ppp3ccb	protein phosphatase 3, catalytic subunit, gamma isozyme, b [Source:ZFIN;Acc:ZDB-GENE-070112-1102]	10	20180163	20234383	22.5621	13.0176	18.3742	10.0608	19.4648	34.6322	13.7217	17.0543	30.8066	17.6115	24.9754	11.2235	Downreg.
ENSDARG00000102744	-0.855547	0.056186	mgst3a	microsomal glutathione S-transferase 3a [Source:ZFIN;Acc:ZDB-GENE-040426-2767]	20	48588679	48604653	15.4222	6.26775	25.3022	13.2048	58.3945	10.5658	27.7864	10.0457	32.2877	22.4404	20.9033	12.874	Downreg.
ENSDARG00000078069	-0.851727	0.00121509	rrm2	ribonucleotide reductase M2 polypeptide [Source:ZFIN;Acc:ZDB-GENE-990415-25]	19	47564890	47571808	58.5472	21.2139	97.5943	66.0238	159.836	104.777	92.6213	38.0802	123.819	102.26	156.911	89.4576	Downreg.
ENSDARG00000077804	-0.846018	0.0333562	hgsnat	heparan-alpha-glucosaminide N-acetyltransferase [Source:ZFIN;Acc:ZDB-GENE-140106-144]	1	15226268	15257315	22.2765	20.0086	38.2545	33.9551	51.2824	24.36	13.7217	20.325	32.5839	19.5998	35.2914	9.57296	Downreg.
ENSDARG00000026369	-0.83591	0.00110632	dbi	diazepam binding inhibitor (GABA receptor modulator, acyl-CoA binding protein) [Source:ZFIN;Acc:ZDB-GENE-040426-1861]	9	907459	914886	110.811	76.1773	136.15	114.756	224.969	131.779	97.0808	65.1802	147.812	94.3065	125.149	50.1755	Downreg.
ENSDARG00000071601	-0.832445	0.000668188	pvalb9	parvalbumin 9 [Source:ZFIN;Acc:ZDB-GENE-030805-4]	12	17695986	17698669	155.364	126.078	313.868	264.724	378.067	151.736	76.8413	173.347	248.526	134.074	131.935	48.8551	Downreg.	Yolk and YSL
ENSDARG00000015866	-0.830591	6.23298e-05	apoa2	apolipoprotein A-II [Source:ZFIN;Acc:ZDB-GENE-030131-1046]	16	23978978	23980354	877.351	502.866	1700.07	1369.52	1981.3	704.678	608.213	757.866	1414.44	795.924	747.362	351.559	Downreg.	YSL
ENSDARG00000095744	-0.828914	0.0297164	si:dkey-269i1.4	si:dkey-269i1.4 [Source:ZFIN;Acc:ZDB-GENE-121214-37]	12	16874645	16877136	37.4131	22.9014	44.8813	42.4438	98.0729	15.5552	16.123	17.9888	21.3276	15.339	23.8895	19.476	Downreg.
ENSDARG00000070844	-0.808902	0.000724014	gamt	guanidinoacetate N-methyltransferase [Source:ZFIN;Acc:ZDB-GENE-051030-97]	11	5855923	5865744	205.629	142.953	470.2	311.255	412.131	179.031	146.479	153.255	277.259	187.193	179.986	76.9138	Downreg.	Yolk and YSL
ENSDARG00000093535	-0.801091	0.0825185	BX005309.1		10	41982998	41986326	18.8493	11.5712	21.3864	17.2919	49.0364	35.8062	35.3333	15.419	19.8466	12.4985	29.8619	9.24286	Downreg.
ENSDARG00000094559	-0.799271	0.00353482	zgc:174855	zgc:174855 [Source:ZFIN;Acc:ZDB-GENE-071004-74]	12	16938807	16941319	61.9743	38.8118	523.214	196.185	751.642	87.1676	176.323	58.1716	71.0921	64.1966	59.1809	164.061	Downreg.
ENSDARG00000041108	-0.794986	0.0238216	ctsh	cathepsin H [Source:ZFIN;Acc:ZDB-GENE-030131-3539]	18	26422124	26428525	23.9901	23.6246	94.5821	47.4742	104.436	32.8713	27.7864	43.9207	31.9915	12.7825	23.3466	15.8449	Downreg.
ENSDARG00000098024	-0.793873	0.0264632	si:dkey-262k9.2	si:dkey-262k9.2 [Source:ZFIN;Acc:ZDB-GENE-131121-282]	15	36445350	36502227	33.9859	15.9104	43.6765	21.6935	55.0256	37.5672	36.3624	31.0716	54.8002	30.9621	49.1364	25.4179	Downreg.
ENSDARG00000039605	-0.791662	0.0817505	mat1a	methionine adenosyltransferase I, alpha [Source:ZFIN;Acc:ZDB-GENE-030131-6127]	13	18628920	18637244	8.85348	13.4998	51.8093	19.1783	67.7526	13.5007	28.8155	10.9802	24.586	13.3506	29.0475	17.1653	Downreg.	YSL
ENSDARG00000038608	-0.790014	0.0457615	sdhc	succinate dehydrogenase complex, subunit C, integral membrane protein [Source:ZFIN;Acc:ZDB-GENE-040801-26]	2	44192652	44199840	29.1308	14.223	27.712	18.8639	44.9189	29.6428	25.3851	12.8492	47.0985	43.7446	48.5935	22.1168	Downreg.
ENSDARG00000103443	-0.78685	0.0947728	vwde	von Willebrand factor D and EGF domains [Source:ZFIN;Acc:ZDB-GENE-060929-1226]	15	33989181	33994418	24.5613	4.82135	32.2302	17.2919	42.6729	11.1528	32.932	11.9147	29.0293	18.4636	31.7622	21.4566	Downreg.
ENSDARG00000013968	-0.778236	0.0010177	psap	prosaposin [Source:ZFIN;Acc:ZDB-GENE-020108-1]	13	5004924	5028964	216.482	115.23	740.391	550.198	751.268	255.633	217.145	188.999	366.717	232.926	213.648	205.654	Downreg.	YSL
ENSDARG00000095863	-0.777394	0.000382263	afp4	antifreeze protein type IV [Source:ZFIN;Acc:ZDB-GENE-030131-5217]	16	45912647	45917683	387.839	209.005	2753.42	1253.82	2200.65	488.08	881.617	675.398	936.047	409.04	373.002	417.909	Downreg.	YSL
ENSDARG00000069583	-0.762554	0.0210285	zgc:114181	zgc:114181 [Source:ZFIN;Acc:ZDB-GENE-050913-105]	16	55003121	55028791	51.1217	36.1601	83.1359	54.391	82.7256	54.8833	33.275	47.1914	85.0144	56.243	35.0199	12.874	Downreg.
ENSDARG00000103759	-0.759246	0.0238216	fahd2a	fumarylacetoacetate hydrolase domain containing 2A [Source:ZFIN;Acc:ZDB-GENE-040426-2499]	8	41186027	41228534	24.5613	25.071	122.896	56.5918	95.0783	34.6322	35.3333	29.2026	63.0943	47.7214	48.5935	24.0974	Downreg.	YSL
ENSDARG00000039173	-0.757878	0.00365687	ctslb	cathepsin Lb [Source:ZFIN;Acc:ZDB-GENE-980526-285]	12	16617138	16619757	143.655	61.9543	443.09	316.914	818.272	195.76	198.278	109.802	148.109	163.9	109.403	152.507	Downreg.
ENSDARG00000076568	-0.754768	0.0055093	sec61b	SEC61 translocon beta subunit [Source:ZFIN;Acc:ZDB-GENE-040718-260]	16	27224068	27231659	117.094	72.3202	214.768	151.226	233.578	57.8182	142.362	16.8207	96.5668	54.2546	114.833	68.6612	Downreg.
ENSDARG00000103875	-0.753441	0.0493053	CABZ01048402.2		KN149946.1	21	12753	43.9818	28.687	57.8336	42.1294	52.031	28.1754	15.0938	33.6414	42.6553	26.1331	32.3052	11.8837	Downreg.
ENSDARG00000069090	-0.753163	0.083223	atp6v0d1	ATPase H+ transporting V0 subunit d1 [Source:ZFIN;Acc:ZDB-GENE-030131-1531]	7	35086369	35094933	24.2757	16.3926	29.5193	24.8375	48.2878	34.9257	22.6408	24.5302	34.3612	17.6115	31.7622	14.5245	Downreg.
ENSDARG00000043128	-0.752211	0.0285592	cldne	claudin e [Source:ZFIN;Acc:ZDB-GENE-010328-5]	15	2638884	2640966	37.1275	23.3835	66.2677	35.8415	94.3296	32.2843	45.2815	26.3992	53.9115	48.8576	58.095	25.4179	Downreg.
ENSDARG00000104540	-0.750115	0.0167905	cyp2aa8	cytochrome P450, family 2, subfamily AA, polypeptide 8 [Source:ZFIN;Acc:ZDB-GENE-041010-183]	23	42336142	42409339	46.8377	50.6241	137.957	89.6037	147.109	76.3083	51.1132	60.0406	94.7895	55.1068	35.2914	14.8546	Downreg.
ENSDARG00000056640	-0.745683	0.0333562	rpia	ribose 5-phosphate isomerase A (ribose 5-phosphate epimerase) [Source:ZFIN;Acc:ZDB-GENE-041114-24]	13	13930263	13944288	23.4189	19.5265	104.823	67.2814	100.693	41.3826	27.1003	31.5388	45.6175	29.2577	35.5628	27.7286	Downreg.	YSL
ENSDARG00000061120	-0.745491	0.00308297	slc43a2b	solute carrier family 43 member 2b [Source:ZFIN;Acc:ZDB-GENE-041212-6]	10	24371921	24391716	181.068	180.077	419.294	376.021	451.809	290.852	70.6666	273.337	253.266	150.265	156.911	61.0689	Downreg.	YSL
ENSDARG00000012076	-0.741921	0.000668188	apoa1a	apolipoprotein A-Ia [Source:ZFIN;Acc:ZDB-GENE-990415-14]	5	37978501	37981521	599.752	393.904	2223.58	1478.93	2081.99	690.003	826.73	745.017	1386.59	672.076	615.698	413.288	Downreg.	YSL
ENSDARG00000016319	-0.737713	0.0387967	c9	complement component 9 [Source:ZFIN;Acc:ZDB-GENE-050522-442]	5	32345187	32355289	28.5596	20.9729	74.7018	45.5878	111.923	43.437	26.0712	36.6785	57.4661	37.4954	28.5046	28.3888	Downreg.	YSL
ENSDARG00000109310	-0.732218	0.0550564	im:7150988	im:7150988 [Source:ZFIN;Acc:ZDB-GENE-050309-169]	14	3363368	3381303	17.707	20.0086	54.8215	22.3223	132.136	8.21782	34.9903	22.194	51.2456	38.6316	40.4493	34.6607	Downreg.
ENSDARG00000089681	-0.721669	0.0667658	btf3l4	basic transcription factor 3-like 4 [Source:ZFIN;Acc:ZDB-GENE-040426-1650]	11	13024002	13055807	33.1291	13.7408	41.8691	25.1519	54.6513	45.785	44.9385	15.1854	39.3969	38.3475	50.4938	28.7189	Downreg.
ENSDARG00000100833	-0.702696	0.0138283	si:dkey-269i1.4	si:dkey-269i1.4 [Source:ZFIN;Acc:ZDB-GENE-121214-37]	12	16555603	16558106	109.383	65.5703	391.883	196.814	682.018	112.408	176.323	107.933	91.5311	91.75	90.4002	134.021	Downreg.
ENSDARG00000104068	-0.697714	0.0561386	gstp1	glutathione S-transferase pi 1 [Source:ZFIN;Acc:ZDB-GENE-020806-4]	14	3507326	3514055	30.8444	8.67842	64.7616	37.7279	96.9499	29.3493	57.288	22.6612	79.3862	65.0488	56.7376	50.5056	Downreg.	YSL
ENSDARG00000006427	-0.694055	0.00874481	fabp2	fatty acid binding protein 2, intestinal [Source:ZFIN;Acc:ZDB-GENE-991019-5]	1	25848231	25851575	124.234	167.06	638.881	402.116	647.955	159.66	174.951	210.726	265.114	135.211	146.052	85.4964	Downreg.
ENSDARG00000098355	-0.689943	0.0201124	atp5pd	ATP synthase peripheral stalk subunit d [Source:ZFIN;Acc:ZDB-GENE-040426-1658]	3	48549294	48559906	148.224	91.6056	84.3407	76.0845	210.37	144.986	85.4174	87.8415	170.325	155.663	150.667	70.6418	Downreg.
ENSDARG00000026908	-0.672612	0.0464395	tmed2	transmembrane p24 trafficking protein 2 [Source:ZFIN;Acc:ZDB-GENE-030131-269]	10	3419832	3427630	55.9768	41.2225	87.6541	59.107	129.516	91.2765	59.6893	52.3311	82.9408	76.695	78.9983	40.6025	Downreg.
ENSDARG00000088330	-0.66867	0.0396443	hbae1.1	hemoglobin, alpha embryonic 1.1 [Source:ZFIN;Acc:ZDB-GENE-980526-80]	3	55127549	55128258	161.647	26.0353	63.5568	79.5429	148.981	58.4052	112.518	66.1147	261.264	193.158	125.963	60.4087	Downreg.
ENSDARG00000100003	-0.65249	0.0471054	glulb	glutamate-ammonia ligase (glutamine synthase) b [Source:ZFIN;Acc:ZDB-GENE-030131-8417]	6	23809163	23813893	93.6755	22.4193	147.897	71.3685	144.489	66.036	126.925	50.9294	145.146	127.541	103.702	85.8265	Downreg.
ENSDARG00000092115	-0.644095	0.024841	eif4a1a	eukaryotic translation initiation factor 4A1A [Source:ZFIN;Acc:ZDB-GENE-031030-2]	7	26510827	26518086	97.9594	47.0081	406.342	146.824	442.451	127.963	325.89	62.6104	282.295	289.737	258.713	210.935	Downreg.
ENSDARG00000041569	-0.643323	0.0794329	ces2	carboxylesterase 2 (intestine, liver) [Source:ZFIN;Acc:ZDB-GENE-061013-99]	18	17408470	17415609	51.1217	28.687	122.595	115.384	139.249	32.5778	49.055	65.4139	93.6047	30.394	38.549	33.3403	Downreg.	Yolk and YSL
ENSDARG00000101199	-0.64293	0.0528097	rbp4	retinol binding protein 4, plasma [Source:ZFIN;Acc:ZDB-GENE-000210-19]	12	5115929	5120339	35.4139	33.9905	195.791	99.6644	264.647	43.7305	106.343	58.4052	146.035	67.8893	49.9508	56.7775	Downreg.	Yolk and YSL
ENSDARG00000044125	-0.641062	0.0418314	txn	thioredoxin [Source:ZFIN;Acc:ZDB-GENE-040718-162]	7	24357231	24364826	102.815	96.9091	222.298	154.37	215.985	83.3521	72.3818	116.11	131.52	91.1819	101.802	37.6316	Downreg.	YSL
ENSDARG00000041490	-0.628628	0.0167905	afp4	antifreeze protein type IV [Source:ZFIN;Acc:ZDB-GENE-030131-5217]	16	45904153	45910050	255.037	182.488	1595.85	894.15	943.671	275.003	367.741	513.966	609.615	270.989	216.092	169.342	Downreg.	YSL
ENSDARG00000092155	-0.60488	0.0623135	apoc2	apolipoprotein C-II [Source:ZFIN;Acc:ZDB-GENE-030131-2168]	16	23984179	23994642	147.082	139.819	209.045	145.881	216.734	78.0693	50.0841	149.05	172.398	100.272	117.276	52.1561	Downreg.
ENSDARG00000036237	-0.600321	0.0765584	slc27a2a	solute carrier family 27 member 2a [Source:ZFIN;Acc:ZDB-GENE-050706-104]	18	62932	73844	105.671	79.7933	152.416	147.767	209.247	94.5049	70.3235	102.092	142.777	101.124	85.2422	40.9326	Downreg.	YSL
ENSDARG00000095254	-0.597223	0.096928	si:dkey-239j18.2	si:dkey-239j18.2 [Source:ZFIN;Acc:ZDB-GENE-121214-52]	12	16592408	16595406	70.5422	68.9453	248.805	101.865	470.525	69.2645	105.657	93.682	44.1364	56.8111	60.8097	77.9041	Downreg.
ENSDARG00000020364	-0.586891	0.0947728	fbp1b	fructose-1,6-bisphosphatase 1b [Source:ZFIN;Acc:ZDB-GENE-021206-11]	5	35458190	35462126	85.3932	92.8109	231.937	195.242	262.401	93.0374	54.8867	130.36	87.9765	75.8429	76.0121	29.3791	Downreg.	Yolk and YSL
ENSDARG00000015862	-0.546999	0.0623135	rpl5b	ribosomal protein L5b [Source:ZFIN;Acc:ZDB-GENE-040625-93]	6	29086594	29097393	489.797	225.88	723.824	502.095	901.746	529.756	693.63	328.004	626.5	642.534	670.264	411.637	Downreg.
ENSDARG00000099970	-0.543313	0.0167905	CR383676.2		14	45631236	45638712	8454.21	4486.26	7169.56	5911.64	12716.9	12572.4	9269.33	5407.86	7403.06	6274.51	9691.28	8098.06	Downreg.
ENSDARG00000017441	0.5481	0.0663389	mylz3	myosin, light polypeptide 3, skeletal muscle [Source:ZFIN;Acc:ZDB-GENE-000322-6]	1	7538909	7554463	746.834	613.757	203.02	297.421	253.043	390.933	592.433	648.065	447.88	566.123	523.126	898.538	Upreg.
ENSDARG00000037789	0.5619	0.0663389	pvalb1	parvalbumin 1 [Source:ZFIN;Acc:ZDB-GENE-040625-57]	3	61193890	61205711	710.848	546.5	45.1825	89.2893	191.654	285.276	303.249	451.823	407.595	507.608	361.601	797.526	Upreg.
ENSDARG00000032630	0.562218	0.0493053	neb	nebulin [Source:ZFIN;Acc:ZDB-GENE-041111-216]	9	22805138	22892838	923.332	994.403	155.428	359.358	180.424	564.975	491.922	777.724	519.861	552.204	598.596	818.653	Upreg.
ENSDARG00000067990	0.571922	0.04776	myhz1.1	myosin, heavy polypeptide 1.1, skeletal muscle [Source:ZFIN;Acc:ZDB-GENE-000322-5]	5	32298624	32309129	992.161	924.734	65.6653	195.242	114.543	549.126	414.051	694.789	579.105	582.03	626.829	910.751	Upreg.
ENSDARG00000099959	0.582326	0.0310558	smyhc1	slow myosin heavy chain 1 [Source:ZFIN;Acc:ZDB-GENE-030131-271]	24	40656510	40668208	763.684	861.333	385.859	822.782	340.26	633.652	758.465	901.543	599.84	718.093	698.226	944.092	Upreg.
ENSDARG00000030270	0.627282	0.0230009	tnnt3a	troponin T type 3a (skeletal, fast) [Source:ZFIN;Acc:ZDB-GENE-000322-3]	25	31405266	31418457	575.19	576.874	73.4969	149.654	150.104	344.268	401.016	542.001	405.225	388.02	378.975	727.545	Upreg.
ENSDARG00000000563	0.627984	0.00694555	ttn.1	titin, tandem duplicate 1 [Source:ZFIN;Acc:ZDB-GENE-030616-413]	9	42732992	42873700	4149.14	4375.85	333.447	1947.07	643.837	3322.64	2388.26	3604.07	2603.45	2857.32	3306.53	3425.8	Upreg.
ENSDARG00000029069	0.649675	0.0206006	tnni2a.4	troponin I type 2a (skeletal, fast), tandem duplicate 4 [Source:ZFIN;Acc:ZDB-GENE-040625-119]	25	31276842	31288658	458.096	431.269	120.487	138.964	180.798	211.315	363.624	538.73	366.125	312.745	263.056	796.206	Upreg.
ENSDARG00000014106	0.65185	0.083223	cfl2	cofilin 2 (muscle) [Source:ZFIN;Acc:ZDB-GENE-040426-1815]	17	10007071	10025234	76.2541	61.4722	40.9655	58.7926	30.3202	31.6973	73.754	74.5251	42.9515	55.1068	51.5797	93.749	Upreg.
ENSDARG00000061249	0.652472	0.0470952	myom1a	myomesin 1a (skelemin) [Source:ZFIN;Acc:ZDB-GENE-030131-2856]	2	30916188	30959913	146.796	144.64	22.5913	47.1598	39.6783	79.5367	87.8187	121.483	73.1657	96.863	87.6854	164.061	Upreg.
ENSDARG00000022968	0.656307	0.0947728	fxr1	fragile X mental retardation, autosomal homolog 1 [Source:ZFIN;Acc:ZDB-GENE-030131-5431]	22	37542741	37565410	44.553	44.3564	37.0497	51.247	23.2081	31.6973	67.5792	54.6673	32.8801	50.846	48.0505	71.9622	Upreg.
ENSDARG00000092337	0.685321	0.0399587	CU467861.4		8	16609666	16613493	97.3882	144.64	58.4361	50.3038	41.9243	54.0028	73.754	134.332	46.8023	38.0635	56.4662	189.809	Upreg.
ENSDARG00000028213	0.707729	0.000924595	ttn.2	titin, tandem duplicate 2 [Source:ZFIN;Acc:ZDB-GENE-030113-2]	9	42894845	43073960	4227.96	4552.8	372.003	2064.66	704.852	3186.75	2565.61	3750.55	2615.89	3016.96	3288.07	3900.48	Upreg.
ENSDARG00000067997	0.712905	0.00161201	myhz1.3	myosin, heavy polypeptide 1.3, skeletal muscle [Source:ZFIN;Acc:ZDB-GENE-070705-74]	5	32262499	32274383	1196.65	1159.53	286.758	601.131	243.685	742.538	1056.91	1226.98	947.007	1098.73	1022.63	1567.98	Upreg.
ENSDARG00000039066	0.767903	0.00305107	klhl31	kelch-like family member 31 [Source:ZFIN;Acc:ZDB-GENE-030131-2052]	13	2338761	2350762	193.348	228.291	99.7028	148.082	68.5013	88.635	212.343	187.598	143.665	171.854	131.392	240.644	Upreg.
ENSDARG00000115281	0.77747	0.00235252	hist1h4l	histone 1, H4, like [Source:ZFIN;Acc:ZDB-GENE-070927-10]	25	35107480	35107791	188.208	236.487	141.271	115.699	160.959	94.7984	304.621	266.094	96.863	115.611	169.941	701.137	Upreg.
ENSDARG00000068457	0.798263	0.000812287	tnnt3b	troponin T type 3b (skeletal, fast) [Source:ZFIN;Acc:ZDB-GENE-030520-2]	7	39444843	39460363	522.069	617.856	37.6521	59.107	91.335	188.423	223.663	442.011	257.117	297.406	307.849	697.505	Upreg.
ENSDARG00000111501	0.819258	0.083223	hist1h4l	histone 1, H4, like [Source:ZFIN;Acc:ZDB-GENE-070927-10]	7	73814951	73815262	19.9917	54.4812	17.4706	17.9207	8.60945	11.7397	13.7217	46.0233	22.2163	10.226	16.5598	38.6219	Upreg.
ENSDARG00000067995	0.83365	0.00124562	myhz1.2	myosin, heavy polypeptide 1.2, skeletal muscle [Source:ZFIN;Acc:ZDB-GENE-070705-73]	5	32281815	32293002	254.752	221.782	10.8438	49.675	27.7	101.255	108.401	149.284	107.231	161.344	165.598	274.315	Upreg.
ENSDARG00000030411	0.842703	0.0230009	crygn2	crystallin, gamma N2 [Source:ZFIN;Acc:ZDB-GENE-040801-16]	24	41305391	41312459	50.2649	56.1687	6.02434	8.80317	13.1013	17.0226	36.0194	52.7983	39.1007	56.243	26.8757	45.5541	Upreg.
ENSDARG00000010207	0.846762	0.0933791	smad3b	SMAD family member 3b [Source:ZFIN;Acc:ZDB-GENE-030128-4]	18	19772874	19806209	22.8477	26.7585	1.20487	12.2616	15.7216	21.1315	7.20388	41.5845	13.3298	16.4752	13.5736	39.6122	Upreg.
ENSDARG00000076312	0.865312	0.0238216	myot	myotilin [Source:ZFIN;Acc:ZDB-GENE-110411-129]	14	12222543	12307522	31.13	43.3921	8.43407	26.4095	13.1013	15.8486	18.5243	30.838	30.5104	30.1099	23.3466	72.6224	Upreg.
ENSDARG00000105483	0.939287	0.083223	zgc:112234	zgc:112234 [Source:NCBI gene;Acc:554097]	7	6443547	6444011	14.5654	23.3835	6.02434	11.6328	0.748648	14.0877	10.9773	27.3337	15.4033	15.6231	8.95857	23.4372	Upreg.
ENSDARG00000091756	1.02532	0.0706499	insm1a	insulinoma-associated 1a [Source:ZFIN;Acc:ZDB-GENE-040426-1810]	20	48482925	48485354	5.71192	16.1515	8.43407	17.9207	7.48648	7.33734	16.123	17.5216	7.40543	10.7941	10.8589	17.4954	Upreg.
ENSDARG00000113599	1.17584	2.24495e-06	hbbe1.1	hemoglobin beta embryonic-1.1 [Source:ZFIN;Acc:ZDB-GENE-030616-7]	3	55114097	55114874	1.42798	16.8747	130.427	143.995	70.3729	27.2949	48.3689	115.409	44.1364	176.399	54.0229	117.186	Upreg.
ENSDARG00000086881	1.21626	0.0333562	ier2b	immediate early response 2b [Source:ZFIN;Acc:ZDB-GENE-030131-8244]	11	31038409	31039533	0.856788	1.4464	11.7475	8.48877	17.5932	2.93493	43.2233	2.80345	2.96217	3.97678	4.34355	67.6709	Upreg.
ENSDARG00000074305	1.26675	0.0624456	si:ch73-257c13.2	si:ch73-257c13.2 [Source:ZFIN;Acc:ZDB-GENE-081104-269]	20	32497260	32499292	5.99752	9.40163	6.02434	9.74636	5.61486	1.17397	7.20388	18.6897	2.96217	7.38545	6.24385	13.8643	Upreg.
ENSDARG00000105355	1.39932	0.056186	zgc:154164	zgc:154164 [Source:ZFIN;Acc:ZDB-GENE-060929-1050]	7	6457759	6458222	3.42715	13.4998	0.903651	11.6328	2.24594	7.33734	2.05825	10.7466	4.44326	7.95356	3.80061	12.5439	Upreg.
ENSDARG00000113858	2.0544	0.00161081	AL928650.4		1	8579197	8586066	1.42798	2.65174	8.13286	11.004	0	0.293493	9.60517	1.1681	7.40543	23.0085	1.08589	12.2138	Upreg.
ENSDARG00000031683	3.23413	1.74199e-16	fosab	v-fos FBJ murine osteosarcoma viral oncogene homolog Ab [Source:ZFIN;Acc:ZDB-GENE-031222-4]	20	46552311	46554440	6.8543	0.482135	2.40974	1.88639	1.87162	0.293493	67.5792	2.56983	0.592435	1.42028	1.35736	355.52	Upreg.
