## Supplementary Table 7 for "Paternal starvation affects metabolic gene expression during zebrafish offspring development and life-long fitness"

### Sheet: Sheet1
Name	Connections	MCL_2.2_2	GO terms
acp5a	12	Cluster01	Lipid transport, organic hydroxy compound transport, lipoprotein metabolic process
apoa4a	4	Cluster01
apoa4b.1	7	Cluster01
bckdhbl	8	Cluster01
c9	5	Cluster01
ctsh	7	Cluster01
ctss2.1	13	Cluster01
ddt	1	Cluster01
hagh	2	Cluster01
npc2	6	Cluster01
rbp4	1	Cluster01
rbp4l	4	Cluster01
selenop2	8	Cluster01
afp4	7	Cluster02	Carbohydrate metabolic process, fructose metabolic process, pentose-phosphate shunt
afp4.1	2	Cluster02
apoa1a	13	Cluster02
ces2	3	Cluster02
fabp2	11	Cluster02
fahd2a	2	Cluster02
fbp1b	4	Cluster02
gamt	11	Cluster02
psap	8	Cluster02
rpia	9	Cluster02
slc43a2b	2	Cluster02
txn	6	Cluster02
wnk4b	11	Cluster02
a2ml	1	Cluster03	steroid biosynthetic process, phospholipid transport, ortanic acid biosynthetic process
apoa1b	13	Cluster03
apoa2	9	Cluster03
cdo1	6	Cluster03
cyp2aa8	4	Cluster03
mttp	6	Cluster03
pvalb9	8	Cluster03
slc27a2a	5	Cluster03
myhz1.2	6	Cluster04	Regulation of muscle contraction
myhz1.3	2	Cluster04
mylz3	4	Cluster04
myom1a	7	Cluster04
pvalb1	3	Cluster04
tnnt3a	7	Cluster04
tnnt3b	3	Cluster04
ctslb	6	Cluster05	Proteolysis
si:dkey-239j18.2	5	Cluster05
si:dkey-239j18.3	2	Cluster05
si:dkey-269i1.4	6	Cluster05
si:dkey-269i1.4.1	1	Cluster05
si:dkey-26g8.5	9	Cluster05
zgc:174855	5	Cluster05
